# Senescence and entrenchment in evolution of amino acid sites

**DOI:** 10.1101/794743

**Authors:** A. V. Stolyarova, E. Nabieva, V. V. Ptushenko, A. V. Favorov, A. V. Popova, A. D. Neverov, G. A. Bazykin

## Abstract

Amino acid propensities at a site change in the course of protein evolution. This may happen for two reasons. Changes may be triggered by substitutions at epistatically interacting sites elsewhere in the genome; alternatively, they may arise due to environmental changes that are external to the genome. Here, we design a framework for distinguishing between these alternatives. Using analytical modelling and simulations, we show that they cause opposite dynamics of the fitness of the allele currently occupying the site: its fitness tends to increase with the time since its origin due to epistasis (“entrenchment”), but to decrease due to random environmental fluctuations (“senescence”). We analyse the phylogenetic distribution of substitutions in nuclear genomes, and show that among the amino acids originating at negatively selected sites of vertebrates, nearly all experience strong entrenchment. By contrast, among the amino acids originating at positively selected sites, 18% experience senescence. A similar pattern is observed in phylogenies of insects. We propose that senescence of the current allele is a cause of adaptive evolution.
