## Supplementary Tables for "Senescence and entrenchment in evolution of amino acid sites"

### Sheet: Table S1
AC (human)	protein name	position	p-value	regression coefficient	q-value
P00846.1	ATP6	5	9.25316e-07	-29.1335	0.000591216
P00846.1	ATP6	10	8.40244e-07	11.3044	0.000575207
P00846.1	ATP6	26	3.85945e-07	-10.1394	0.000308242
P00846.1	ATP6	69	0.000124566	-37.1113	0.0314169
P00846.1	ATP6	70	6.58547e-05	-16.227	0.0197235
P00846.1	ATP6	71	4.44759e-14	-9.02337	2.13129e-10
P00846.1	ATP6	80	2.43935e-08	7.33858	3.33982e-05
P00846.1	ATP6	105	5.20562e-06	9.09242	0.00226776
P00846.1	ATP6	111	4.71813e-08	7.729	5.65232e-05
P00846.1	ATP6	116	0.000208939	-8.37757	0.0417182
P00846.1	ATP6	125	1.46352e-08	6.33642	2.80527e-05
P00846.1	ATP6	141	1.86476e-08	5.94901	2.97864e-05
P00846.1	ATP6	178	0.000146833	-7.60275	0.0360834
P00846.1	ATP6	179	1.71923e-09	4.23456	5.49236e-06
P00846.1	ATP6	224	0.000189161	-10.2753	0.0397462
P00395.1	COX1	52	6.68592e-06	6.36581	0.00271116
P00395.1	COX1	132	2.29963e-06	-8.60212	0.00122443
P00395.1	COX1	185	1.88266e-05	-16.8027	0.00644407
P00395.1	COX1	256	2.09693e-05	-30.6117	0.00692999
P00395.1	COX1	336	6.78921e-06	-13.8841	0.00271116
P00395.1	COX1	389	0.000107295	-12.4039	0.0285644
P00395.1	COX1	399	1.70531e-06	-30.259	0.000961393
P00395.1	COX1	414	3.57907e-06	-8.05238	0.00163342
P00395.1	COX1	415	2.58071e-06	-9.15325	0.00130176
P00395.1	COX1	448	7.97807e-05	-14.4258	0.0224888
P00395.1	COX1	491	0.000192409	-37.4722	0.0397462
P00403.1	COX2	21	0.000174997	41.6544	0.0397462
P00403.1	COX2	37	1.0306e-07	6.56185	0.000109747
P00403.1	COX2	51	2.74281e-05	30.7213	0.0084797
P00403.1	COX2	56	3.90605e-18	12.6277	3.74356e-14
P00403.1	COX2	57	1.85108e-05	-28.1362	0.00644407
P00403.1	COX2	112	0.000228384	35.4028	0.0446701
P00403.1	COX2	217	2.40159e-09	6.27529	5.75421e-06
P00414.2	COX3	47	0.000151945	10.3601	0.036406
P00414.2	COX3	60	0.000117896	3.36869	0.0305382
P00414.2	COX3	166	7.84662e-07	-9.70637	0.000575207
P00156.2	CYTB	4	3.41948e-06	-4.17106	0.00163342
P00156.2	CYTB	10	0.000193174	-51.6009	0.0397462
P00156.2	CYTB	38	0.000194916	16.6103	0.0397462
P00156.2	CYTB	81	1.09871e-05	-59.6385	0.004212
P00156.2	CYTB	93	0.000190398	-17.4751	0.0397462
P00156.2	CYTB	121	2.16995e-07	28.8419	0.000189062
P00156.2	CYTB	180	1.34756e-06	8.57148	0.000807189
P00156.2	CYTB	183	7.38749e-05	14.8434	0.0214551
P00156.2	CYTB	218	1.82862e-05	-23.6532	0.00644407
P00156.2	CYTB	225	8.90047e-05	9.367	0.024372
P00156.2	CYTB	235	1.7012e-07	-42.6277	0.000163043
P00156.2	CYTB	337	0.000188959	-20.5314	0.0397462
P00156.2	CYTB	346	2.6508e-05	-4.01308	0.00846841

### Sheet: Table S2
Confusion matrices
Two-parameter model					Three-parameter model
Normal evolution rate, true ancestral states					Normal evolution rate, true ancestral states				False predictions
		Predicted					Predicted
		k > 0	k < 0				k > 0	k < 0
True	k > 0	56	0		True	k > 0	52	0
	k < 0	0	44			k < 0	1	47	k = -0.95; fraction = 0.35
Accelerated evolution rate (x2), true ancestral states					Accelerated evolution rate (x2), true ancestral states
		Predicted					Predicted
		k > 0	k < 0				k > 0	k < 0
True	k > 0	56	0		True	k > 0	52	0
	k < 0	0	44			k < 0	1	47	k = -0.95; fraction = 0.35
Normal evolution rate, reconstructed ancestral states					Normal evolution rate, reconstructed ancestral states
		Predicted					Predicted
		k > 0	k < 0				k > 0	k < 0
True	k > 0	56	0		True	k > 0	51	1	k = 65.15; fraction = 0.09
	k < 0	0	44			k < 0	0	48
Accelerated evolution rate (x2), reconstructed ancestral states					Accelerated evolution rate (x2), reconstructed ancestral states
		Predicted					Predicted
		k > 0	k < 0				k > 0	k < 0
True	k > 0	56	0		True	k > 0	52	0
	k < 0	0	44			k < 0	0	48

### Sheet: Table S3
	Two-parameter model						Three-parameter model
	method	tolerance rate	prediction error				method	tolerance rate	prediction error
			k	log10(alpha)					k	w	log10(alpha)
	rejection	0.005	0.0285	0.818			rejection	0.005	0.2316	0.5802	0.8699
		0.01	0.0265	0.8013				0.01	0.2254	0.5814	0.8543
		0.05	0.0294	0.9366				0.05	0.23339	0.597	0.8932
		0.1	0.0355	0.9811				0.1	0.2422	0.5956	0.9306
	local Ridge regression	0.005	0.0339	1.164			local Ridge regression	0.005	0.2233	0.3332	0.8287
		0.01	0.02999	1.047				0.01	0.2291	0.33	0.7837
		0.05	0.028	0.9521				0.05	0.2343	0.3124	0.7843
		0.1	0.0288	0.9713				0.1	0.2411	0.3126	0.8023
